# An untargeted metabolomics approach to characterize dissolved organic matter in groundwater of the Samail Ophiolite

**DOI:** 10.1101/2022.11.09.515806

**Authors:** Lauren M. Seyler, Emily A. Kraus, Craig McLean, John R. Spear, Alexis S. Templeton, Matthew O. Schrenk

## Abstract

The process of serpentinization supports life on Earth and gives rise to the habitability of other worlds in our Solar System. While numerous studies have provided clues to the survival strategies of microbial communities in serpentinizing environments on the modern Earth, characterizing microbial activity in such environments remains challenging due to low biomass and extreme conditions. Here, we use an untargeted metabolomics approach to characterize dissolved organic matter in groundwater in the Samail Ophiolite, the largest and best characterized example of actively serpentinizing uplifted ocean crust and mantle. We found that dissolved organic matter composition is strongly correlated with both fluid type and microbial community composition, and that the fluids that were most influenced by serpentinization contained the greatest number of unique compounds, none of which could be identified using the current metabolite databases. Using metabolomics in conjunction with metagenomic data, we detected numerous products and intermediates of microbial metabolic processes and identified potential biosignatures of microbial activity, including pigments, porphyrins, quinones, fatty acids, and metabolites involved in methanogenesis. Metabolomics techniques like the ones used in this study may be used to further our understanding of life in serpentinizing environments, and aid in the identification of biosignatures that can be used to search for life in serpentinizing systems on other worlds.
