## Supplementary Table 1 for "An untargeted metabolomics approach to characterize dissolved organic matter in groundwater of the Samail Ophiolite"

### Sheet: All Diagnostic Features
		m/z	Retention Time (min)	Retention Time (s)	NSHQ.14	WAB.71	WAB.55	WAB.104	WAB.105	Matched.Form	Mass.Diff	KEGG	Compound Name
Level 1	5.10_196.0613	196.061	5.1	306	3.85975	6.13538	10.5594	9.67745	11.396	M-H[-]	0.000226933	C19715	N,N-Dihydroxy-L-phenylalanine
	5.10_196.0613	196.061	5.1	306	3.85975	6.13538	10.5594	9.67745	11.396	M-H[-]	0.000224778	C00355	3,4-Dihydroxy-L-phenylalanine
	5.64_511.6168	511.617	5.64	338.4	9.48063	0	7.52557	0	5.80068
	7.01_376.9887	376.989	7.01	420.6	3.44816	6.06872	8.69004	7.20652	9.26644
	7.39_228.2805	228.28	7.39	443.4	0	7.21233	7.25334	8.16535	0
	7.48_226.0354	226.035	7.48	448.8	2.14097	4.0183	11.1223	10.1135	11.5168
	7.70_226.2643	226.264	7.7	462	0	7.9102	7.87948	8.67743	0
	7.70_226.3757	226.376	7.7	462	0	7.55035	7.37241	8.32709	0
	7.70_226.417	226.417	7.7	462	0	7.2625	7.04009	8.02845	0
	7.71_208.0246	208.025	7.71	462.6	1.63573	2.51786	8.70815	7.47294	9.60804
	7.73_248.9457	248.946	7.73	463.8	5.02897	2.4674	7.3074	9.88902	9.25936
	8.02_210.4495	210.45	8.02	481.2	0	7.20102	7.19322	7.76135	0
	8.02_210.8933	210.893	8.02	481.2	0	7.40839	7.40102	7.96735	0
	8.11_242.2634	242.263	8.11	486.6	0	7.6985	7.67824	8.41315	0
	8.17_423.141	423.141	8.17	490.2	0	9.307	7.07208	6.85754	8.1118
	8.35_285.0354	285.035	8.35	501	5.9225	3.32688	7.73676	7.54807	10.1148
	8.39_301.4299	301.43	8.39	503.4	0	8.36038	8.2477	7.22489	8.81607
	8.39_301.4805	301.481	8.39	503.4	0	7.87765	7.94707	6.6402	8.45595
	8.46_298.9941	298.994	8.46	507.6	3.83298	0	6.61792	7.97303	8.87935
	8.58_228.2031	228.203	8.58	514.8	2.52175	8.04221	8.2424	9.01865	7.39457
	8.59_228.2803	228.28	8.59	515.4	0	6.82967	6.96696	8.28545	0
	8.65_274.0386	274.039	8.65	519	0	0	8.10598	6.61082	8.48324
	8.66_241.2677	241.268	8.66	519.6	0	8.05172	2.21143	4.23315	6.91808
	8.72_249.2313	249.231	8.72	523.2	0	7.86239	7.74914	0	8.01988
	8.72_293.2256	293.226	8.72	523.2	0	8.51214	8.57913	5.82203	8.63735
	8.72_293.3115	293.312	8.72	523.2	0	7.64249	8.04075	0	8.05493
	8.72_293.4386	293.439	8.72	523.2	0	7.06026	7.54608	0	7.10829
	8.80_224.2081	224.208	8.8	528	0	7.77671	8.08359	8.90303	7.52437
	8.80_224.2844	224.284	8.8	528	0	5.86753	6.75332	8.00447	4.23555
	8.84_167.1434	167.143	8.84	530.4	0	6.56727	6.42888	7.93124	8.11325
	8.85_207.1798	207.18	8.85	531	0	7.75122	7.62663	8.5421	8.52696
	8.85_207.2533	207.253	8.85	531	0	5.69036	5.08809	7.71102	7.4085
	8.86_269.3358	269.336	8.86	531.6	0	7.06755	6.87481	4.27765	7.19672
	8.86_269.3909	269.391	8.86	531.6	0	7.80534	7.98357	6.65279	8.31092
	8.86_269.4366	269.437	8.86	531.6	0	7.5557	7.64019	5.80894	7.94629
	8.87_348.9392	348.939	8.87	532.2	7.31898	1.47282	9.41931	10.3591	10.506
	8.92_441.3858	441.386	8.92	535.2	10.3108	0	8.07369	0	7.08451
	8.97_318.9792	318.979	8.97	538.2	1.90814	8.20469	8.75472	9.52565	8.44276
	8.97_362.9693	362.969	8.97	538.2	0	8.58729	9.09236	9.86528	8.76112
	8.97_444.9729	444.973	8.97	538.2	0	5.22541	6.31117	7.06449	6.50487
	8.99_219.1745	219.174	8.99	539.4	0.161529	8.61267	8.06288	7.62434	7.98156	M-H[-]	0.000939926	C03461	2-trans,6-trans-Farnesal
	8.99_219.1745	219.174	8.99	539.4	0.161529	8.61267	8.06288	7.62434	7.98156	M-2H[2-]	0.000939926	CPD-4573	30-oxolanosterol
	9.02_398.9363	398.936	9.02	541.2	7.24961	3.36513	10.7077	10.9318	11.6904
	9.06_259.2374	259.237	9.06	543.6	0	7.48496	7.57587	8.28538	7.56499
	9.07_329.659	329.659	9.07	544.2	0	8.38724	9.11014	8.56296	9.04574
	9.07_330.1647	330.165	9.07	544.2	1.79874	7.656	8.161	7.4037	7.78176
	9.07_330.5663	330.566	9.07	544.2	0	7.96707	8.39556	7.78952	8.16534
	9.08_193.1236	193.124	9.08	544.8	1.00448	7.09624	7.35514	7.76231	7.4997	M-H2O-H[-]	0.000221467	C16311	12-Oxo-9(Z)-dodecenoic acid
	9.09_194.0824	194.082	9.09	545.4	0	5.84305	9.34117	8.98589	8.86262	M-H[-]	0.00015078	C16586	2-Phenyl-1,3-propanediol monocarbamate
	9.10_317.2304	317.23	9.1	546	2.16507	7.76652	7.62838	8.3871	8.74017
	9.11_329.5624	329.562	9.11	546.6	0	7.95712	8.78165	7.588	8.29948
	9.11_460.9328	460.933	9.11	546.6	5.12467	1.90051	8.84873	9.11151	9.8504
	9.13_281.2106	281.211	9.13	547.8	0	10.1094	8.71058	8.54088	8.51835
	9.17_253.0535	253.054	9.17	550.2	0	8.72051	5.94447	5.32092	6.43859
	9.17_269.0839	269.084	9.17	550.2	1.67064	9.65714	6.9007	6.12354	7.1286
	9.19_269.3827	269.383	9.19	551.4	0	0	3.11025	7.83323	7.34788
	9.20_299.1919	299.192	9.2	552	0	7.29227	8.03931	7.51665	8.71472
	9.21_183.1381	183.138	9.21	552.6	0	7.71304	8.42846	8.60128	8.09946	M-H+O[-]	0.000810445	C02679	Dodecanoic acid
	9.21_215.1645	215.165	9.21	552.6	3.00714	7.89783	8.70436	8.90676	8.27688
	9.21_313.561	313.561	9.21	552.6	0	8.44679	9.27284	8.94234	8.71487
	9.22_277.2137	277.214	9.22	553.2	0.631417	8.44623	8.22571	8.0027	7.7948
	9.22_313.379	313.379	9.22	553.2	2.29497	9.4316	10.1822	9.90129	9.61342
	9.22_313.4497	313.45	9.22	553.2	0	7.9236	9.32494	8.89594	8.25984
	9.22_313.508	313.508	9.22	553.2	0	8.78056	9.79314	9.41195	9.18824
	9.22_314.2927	314.293	9.22	553.2	0	8.17388	8.91208	8.59903	8.34242
	9.22_333.1252	333.125	9.22	553.2	2.87042	8.04136	8.10958	8.6602	8.40159
	9.24_320.3063	320.306	9.24	554.4	0	8.25706	8.71771	9.56715	8.95103
	9.25_233.198	233.198	9.25	555	0.00193335	6.90964	7.78384	8.66952	7.86147
	9.28_247.1694	247.169	9.28	556.8	2.6931	8.30134	8.53756	9.11326	8.79589	M-H2O-H[-]	0.000919533	C09694	Juvenile hormone III
	9.29_241.18	241.18	9.29	557.4	0	6.95756	8.4886	8.31	8.26271
	9.29_315.3067	315.307	9.29	557.4	0	7.61044	8.18863	8.21714	7.92412
	9.30_315.5772	315.577	9.3	558	0	7.22833	7.27041	7.90207	7.244
	9.32_221.1535	221.154	9.32	559.2	2.49308	8.96974	9.27229	10.1192	9.67664	M+Na-2H[-]	0.00108562	C02679	Dodecanoic acid
	9.32_315.4648	315.465	9.32	559.2	0	7.81824	8.91444	9.37136	8.47111
	9.32_315.5232	315.523	9.32	559.2	0	8.47151	9.33867	9.60538	9.02649
	9.32_315.5838	315.584	9.32	559.2	0	7.60938	8.29771	8.14773	8.11865
	9.32_315.6699	315.67	9.32	559.2	0.162255	3.09586	7.01649	7.72179	5.85237
	9.32_475.4646	475.465	9.32	559.2	0	0	8.11297	5.30732	7.53351
	9.35_299.2671	299.267	9.35	561	2.36323	7.98707	9.07717	9.60698	9.14439
	9.36_320.2501	320.25	9.36	561.6	1.42264	8.42261	5.86245	6.42325	5.81731
	9.41_433.1675	433.168	9.41	564.6	3.96645	6.1313	9.24083	8.69609	8.51143
	9.41_435.165	435.165	9.41	564.6	2.95209	6.10044	9.20514	8.65434	8.4937
	9.43_199.1698	199.17	9.43	565.8	2.77815	8.35045	8.73583	9.16754	8.78489	M-H[-]	0.000570345	C02679	Dodecanoic acid
	9.43_413.3726	413.373	9.43	565.8	0	7.98702	9.58421	10.2863	9.75888
	9.48_225.1845	225.185	9.48	568.8	1.72793	7.70976	7.76121	8.15929	7.84772
	9.50_266.2598	266.26	9.5	570	0	7.26466	7.30587	7.76455	7.31757
	9.68_255.4221	255.422	9.68	580.8	0	7.23887	7.1303	7.18705	6.82852
	9.68_255.476	255.476	9.68	580.8	0	7.67457	7.59283	7.99039	7.37604
	9.68_255.5253	255.525	9.68	580.8	0	7.25542	7.16866	7.55862	7.02932
	9.79_283.4642	283.464	9.79	587.4	0	6.89204	6.72634	6.73554	6.37013
	9.79_283.5206	283.521	9.79	587.4	0	7.39888	7.27025	7.62153	7.18801
	9.79_283.5709	283.571	9.79	587.4	0	7.0531	6.94561	7.31149	6.8496
Level 2	8.30_249.218	249.218	8.3	498	9.37227	9.57489	0	0	0
	9.36_319.3365	319.337	9.36	561.6	0	9.91084	0	0	0
Level 3	5.49_170.997	170.997	5.49	329.4	10.6043	0	0	0	2.96126
	5.58_170.9968	170.997	5.58	334.8	9.94706	0	0	0	2.63686
	8.18_455.3662	455.366	8.18	490.8	10.2669	0	0	0	0
	8.18_455.5183	455.518	8.18	490.8	10.0117	0	0	0	0
	8.66_439.5159	439.516	8.66	519.6	9.87481	0	0	0	0
	8.79_409.6648	409.665	8.79	527.4	10.186	0	0	0	0
	8.83_409.4234	409.423	8.83	529.8	12.5651	0	0	3.75513	0
	8.84_409.4914	409.491	8.84	530.4	11.7849	4.06038	0	0	0
	8.84_410.4332	410.433	8.84	530.4	10.5484	0	0	0	0
	8.90_423.3731	423.373	8.9	534	10.3793	0	0	4.79678	0
	8.90_423.4468	423.447	8.9	534	10.1318	0	0	0	0
	8.92_441.4647	441.465	8.92	535.2	10.084	0	0	0	0
	8.99_423.4412	423.441	8.99	539.4	12.2778	6.14497	0	0	0
	9.01_423.409	423.409	9.01	540.6	10.6215	0	0	0	0
	9.01_423.5115	423.512	9.01	540.6	11.4189	8.16745	0	0	0
	9.01_424.4493	424.449	9.01	540.6	10.4769	0	0	0	0
	9.12_237.24	237.24	9.12	547.2	10.8864	9.65348	0	0	0
	9.12_237.2968	237.297	9.12	547.2	10.4379	8.37351	0	0	0
	9.12_237.3476	237.348	9.12	547.2	9.93264	9.30773	0	0	0
	9.15_267.2583	267.258	9.15	549	10.0104	7.93479	0	0	0
	9.19_311.3589	311.359	9.19	551.4	10.2788	0	0	0	0
	9.20_355.3314	355.331	9.2	552	10.6651	4.66133	0	0.691779	0
	9.20_355.3984	355.398	9.2	552	10.152	0	0	0	0
	9.21_251.2587	251.259	9.21	552.6	10.1746	9.59601	0	0	0
	9.22_399.3665	399.366	9.22	553.2	10.1797	0	0	0	0
	9.24_281.2773	281.277	9.24	554.4	10.5958	8.37789	0	0	0
	9.24_281.3371	281.337	9.24	554.4	10.1776	5.91044	0	0	0
	9.27_325.3764	325.376	9.27	556.2	10.944	0	0	0	0
	9.27_325.4371	325.437	9.27	556.2	10.2614	6.02577	0	0	0
	9.29_369.4171	369.417	9.29	557.4	10.9084	0	0	0	0
	9.29_369.4806	369.481	9.29	557.4	10.1163	0	0	0	0
	9.30_413.3856	413.386	9.3	558	10.8635	0	0	4.26711	0
	9.30_413.4569	413.457	9.3	558	10.4252	0	0	0	0
	9.30_457.4202	457.42	9.3	558	10.3297	0	0	0	0
	9.32_295.2969	295.297	9.32	559.2	10.0482	6.85866	0	0	0
	9.33_339.3971	339.397	9.33	559.8	10.3926	0	0	0	0
	9.33_339.4589	339.459	9.33	559.8	9.96677	0	0	0	0
	9.34_383.3692	383.369	9.34	560.4	11.3621	0	0.286266	0.698201	0.597741	M-H2O-H[-]	0.000913967	C15787	Campestanol
	9.34_383.4373	383.437	9.34	560.4	11.0865	0	0	0	0
	9.34_383.5019	383.502	9.34	560.4	10.3725	0	0	0	0
	9.35_427.4039	427.404	9.35	561	11.0148	0	0.117124	2.53668	1.42658
	9.35_427.4771	427.477	9.35	561	10.4879	0	0	0	0
	9.35_427.544	427.544	9.35	561	10.0197	0	0	0	0
	9.36_471.4376	471.438	9.36	561.6	10.5418	0	3.05113	4.16823	2.96056
	9.36_471.5188	471.519	9.36	561.6	9.87054	0	0	0	0
	9.37_515.4721	515.472	9.37	562.2	9.9895	0	0	0	0
	9.53_549.5345	549.534	9.53	571.8	9.88975	0	0.0547251	0	0
	9.58_563.553	563.553	9.58	574.8	9.86974	0	0	0	0
