## Supplementary Table 2 for "An untargeted metabolomics approach to characterize dissolved organic matter in groundwater of the Samail Ophiolite"

### Sheet: Sheet1
	Compound	Compound ID	Adducts	Formula	Score	Fragmentation Score	Mass Error (ppm)	Isotope Similarity	Theoretical Isotope Distribution	Description	m/z	Charge	Retention time (min)	Max Fold Change
Level 1	5.10_196.0613m/z	CSID129893	M+FA-H	C8H9NO2	39	0	-1.45797	96.8224	100 - 9.2 - 0.786	5,6-Indolinediol	196.061	1	5.1017	2990.74
		CSID135176	M+FA-H	C8H9NO2	39	0	-1.45797	96.8224	100 - 9.2 - 0.786	1-(Anilinooxy)ethanone	196.061	1	5.1017	2990.74
		CSID13858096	M+FA-H	C8H9NO2	39	0	-1.45797	96.8224	100 - 9.2 - 0.786	Methyl anthranilate	196.061	1	5.1017	2990.74
		CSID142759	M+FA-H	C8H9NO2	39	0	-1.45797	96.8224	100 - 9.2 - 0.786	dopaminoquinone	196.061	1	5.1017	2990.74
		CSID151863	M-H	C9H11NO4	39.4	0	-1.111	98.2279	100 - 10.4 - 1.31	N-Hydroxytyrosine	196.061	1	5.1017	2990.74
		CSID168469	M-H2O-H	C9H13NO5	39.3	0	-1.06126	97.9949	100 - 10.4 - 1.52 - 0.121	Succinyl-L-proline	196.061	1	5.1017	2990.74
		CSID18555822	M-H	C9H11NO4	39.4	0	-1.111	98.2279	100 - 10.4 - 1.31	L-DIHYDROXYPHENYLALANINE	196.061	1	5.1017	2990.74
		CSID1906	M+FA-H	C8H9NO2	39	0	-1.45797	96.8224	100 - 9.2 - 0.786	Paracetamol	196.061	1	5.1017	2990.74
		CSID3698	M-H2O-H	C10H9N5O	38.2	0	-7.23568	99.3528	100 - 12.8 - 0.961	Kinetin	196.061	1	5.1017	2990.74
		CSID390026	M+FA-H	C8H9NO2	39	0	-1.45797	96.8224	100 - 9.2 - 0.786	(2R)-2-Hydroxy-2-phenylacetamide	196.061	1	5.1017	2990.74
		CSID4573578	M+FA-H	C8H9NO2	39	0	-1.45797	96.8224	100 - 9.2 - 0.786	4-[(2Z)-2-(Hydroxyimino)ethyl]phenol	196.061	1	5.1017	2990.74
		CSID4573944	M+FA-H	C8H9NO2	39	0	-1.45797	96.8224	100 - 9.2 - 0.786	4-hydroxyphenylacetaldoxime	196.061	1	5.1017	2990.74
		CSID5824	M-H	C9H11NO4	39.4	0	-1.111	98.2279	100 - 10.4 - 1.31	Levodopa	196.061	1	5.1017	2990.74
		CSID58971	M+FA-H	C8H9NO2	39	0	-1.45797	96.8224	100 - 9.2 - 0.786	4-Aminomethylbenzoic acid	196.061	1	5.1017	2990.74
		CSID59723	M+FA-H	C8H9NO2	39	0	-1.45797	96.8224	100 - 9.2 - 0.786	4-Methylamino-benzoic acid	196.061	1	5.1017	2990.74
		CSID60420	M+FA-H	C8H9NO2	39	0	-1.45797	96.8224	100 - 9.2 - 0.786	N-Methylanthranilate	196.061	1	5.1017	2990.74
		CSID62402	M+FA-H	C8H9NO2	39	0	-1.45797	96.8224	100 - 9.2 - 0.786	Ethyl nicotinate	196.061	1	5.1017	2990.74
		CSID70478	M+FA-H	C8H9NO2	39	0	-1.45797	96.8224	100 - 9.2 - 0.786	3-Methylanthranilic acid	196.061	1	5.1017	2990.74
		CSID89701	M+FA-H	C8H9NO2	39	0	-1.45797	96.8224	100 - 9.2 - 0.786	L-Phenylglycine	196.061	1	5.1017	2990.74
	7.48_226.0354m/z	CSID141574	M-H	C9H9NO6	39.7	0	-1.14192	99.809	100 - 10.4 - 1.72 - 0.142	Stizolobic acid	226.035	1	7.47675	Infinity
		CSID146666	M-H	C9H9NO6	39.7	0	-1.14192	99.809	100 - 10.4 - 1.72 - 0.142	3-[(2S)-2-Amino-2-carboxyethyl]-2-oxo-2H-pyran-6-carboxylic acid	226.035	1	7.47675	Infinity
		CSID26511	M+FA-H	C8H7NO4	39.3	0	-1.4393	98.4698	100 - 9.25 - 1.2	DIBOA	226.035	1	7.47675	Infinity
		CSID30791293	M-H	C9H9NO6	39.7	0	-1.14192	99.809	100 - 10.4 - 1.72 - 0.142	5-(2-Carboxyethyl)-4-hydroxy-6-oxo-1,6-dihydro-2-pyridinecarboxylic acid	226.035	1	7.47675	Infinity
		CSID389619	M-H	C9H9NO6	39.7	0	-1.14192	99.809	100 - 10.4 - 1.72 - 0.142	5-(2-Carboxyethyl)-4,6-dioxo-1,4,5,6-tetrahydro-2-pyridinecarboxylic acid	226.035	1	7.47675	Infinity
		CSID389726	M-H	C9H9NO6	39.7	0	-1.14192	99.809	100 - 10.4 - 1.72 - 0.142	alpha-Amino-6-carboxy-2-oxo-2H-pyran-4-propionic acid	226.035	1	7.47675	Infinity
		CSID389727	M-H	C9H9NO6	39.7	0	-1.14192	99.809	100 - 10.4 - 1.72 - 0.142	alpha-Amino-6-carboxy-2-oxo-2H-pyran-3-propionic acid	226.035	1	7.47675	Infinity
		CSID389728	M+FA-H	C8H7NO4	39.3	0	-1.4393	98.4698	100 - 9.25 - 1.2	5-Formyl-3-hydroxy-2-methylisonicotinic acid	226.035	1	7.47675	Infinity
	7.71_208.0246m/z	CSID141574	M-H2O-H	C9H9NO6	38.8	0	-2.28235	96.9152	100 - 10.4 - 1.72 - 0.142	Stizolobic acid	208.025	1	7.71157	1071.22
		CSID146666	M-H2O-H	C9H9NO6	38.8	0	-2.28235	96.9152	100 - 10.4 - 1.72 - 0.142	3-[(2S)-2-Amino-2-carboxyethyl]-2-oxo-2H-pyran-6-carboxylic acid	208.025	1	7.71157	1071.22
		CSID30791293	M-H2O-H	C9H9NO6	38.8	0	-2.28235	96.9152	100 - 10.4 - 1.72 - 0.142	5-(2-Carboxyethyl)-4-hydroxy-6-oxo-1,6-dihydro-2-pyridinecarboxylic acid	208.025	1	7.71157	1071.22
		CSID389619	M-H2O-H	C9H9NO6	38.8	0	-2.28235	96.9152	100 - 10.4 - 1.72 - 0.142	5-(2-Carboxyethyl)-4,6-dioxo-1,4,5,6-tetrahydro-2-pyridinecarboxylic acid	208.025	1	7.71157	1071.22
		CSID389726	M-H2O-H	C9H9NO6	38.8	0	-2.28235	96.9152	100 - 10.4 - 1.72 - 0.142	alpha-Amino-6-carboxy-2-oxo-2H-pyran-4-propionic acid	208.025	1	7.71157	1071.22
		CSID389727	M-H2O-H	C9H9NO6	38.8	0	-2.28235	96.9152	100 - 10.4 - 1.72 - 0.142	alpha-Amino-6-carboxy-2-oxo-2H-pyran-3-propionic acid	208.025	1	7.71157	1071.22
	7.73_248.9457m/z	CSID391511	M-H	C3H7O9PS	37	0	-7.52345	93.2683	100 - 4.47 - 6.45 - 0.248 - 0.124	(2R)-2-(Phosphonooxy)-3-sulfopropanoic acid	248.946	1	7.7292	185.85
	8.11_242.2634m/z	CSID17447	M-H2O-H	C16H35FN	35	0	-7.50035	83.6037	100 - 18.1 - 1.54	hetaflur	242.263	1	8.1138	Infinity
	8.17_423.1410m/z	CSID10128655	M-H2O-H	C19H27ClN4O6	32.2	0	-6.89257	68.8791	100 - 22.6 - 35.6 - 7.65 - 1.21 - 0.146	AHR 5531C	423.141	1	8.16513	Infinity
		CSID10173123	M+FA-H	C13H22ClN6O5	34	0	2.61377	73.1895	100 - 16.7 - 34.3 - 5.57 - 0.768	2-[(2-Amino-6-oxo-1,6-dihydro-9H-purin-9-yl)methoxy]ethyl L-valinate hydrochloride hydrate	423.141	1	8.16513	Infinity
		CSID112743	M-H2O-H	C24H26O8	35.5	0	-8.82624	87.0378	100 - 26.6 - 5.03 - 0.712	Mallotochromene	423.141	1	8.16513	Infinity
		CSID2298403	M+Cl	C19H24N4O5	36.5	0	-7.8497	91.1667	100 - 22.5 - 3.44 - 0.395	UNII:33S1GFG04E	423.141	1	8.16513	Infinity
		CSID28529467	M-H	C24H29BrN2	27.3	0	-7.27175	44.5266	99.2 - 26.8 - 100 - 26.4 - 3.4 - 0.282	darotropium bromide	423.141	1	8.16513	Infinity
		CSID4444504	M-H	C23H24N2O4S	35.3	0	6.18344	83.7039	100 - 26.8 - 8.8 - 1.68 - 0.253	Eprosartan	423.141	1	8.16513	Infinity
		CSID4444622	M+Cl	C18H28O9	37.5	0	-4.38993	92.5749	100 - 20.1 - 3.77 - 0.487	{(1R,2R)-2-[(2Z)-5-(beta-D-Glucopyranosyloxy)-2-penten-1-yl]-3-oxocyclopentyl}acetic acid	423.141	1	8.16513	Infinity
		CSID4895518	M+Cl	C25H25ClN2	32.6	0	2.60696	66.0145	100 - 28.1 - 35.7 - 9.3 - 1.23 - 0.106	Pinacyanol Chloride	423.141	1	8.16513	Infinity
		CSID4925619	M-H2O-H	C23H26N2O5S	35.3	0	5.94443	83.4838	100 - 26.9 - 9.02 - 1.74 - 0.272	Acepromazine maleate	423.141	1	8.16513	Infinity
	8.35_285.0354m/z	CSID26331760	2M-H	C5H5NO4	37.8	0	-3.74361	93.376	100 - 5.98 - 0.971	(2Z)-4-Formamido-4-oxo-2-butenoic acid	285.035	1	8.34862	Infinity
		CSID59207	M-H2O-H	C14H12N2O4S	37	0	4.6303	90.2239	100 - 17 - 6.69 - 0.937 - 0.129	tioxacin	285.035	1	8.34862	Infinity
	8.65_274.0386m/z	CSID18267	M-H2O-H	C12H16Cl2NO3	29.4	0	-7.26499	55.3566	100 - 13.6 - 65.4 - 8.84 - 11.2 - 1.47 - 0.156	Meclofenoxate Hydrochloride	274.039	1	8.65393	Infinity
		CSID389236	M-H	C10H13NO6S	38.1	0	-1.76972	92.8545	100 - 12.4 - 6.45 - 0.698 - 0.12	Methyl O-sulfo-L-tyrosinate	274.039	1	8.65393	Infinity
		CSID49469	M+Cl	C12H14ClNO2	32.7	0	-8.83622	73.2536	100 - 13.6 - 33.2 - 4.43 - 0.408	clomazone	274.039	1	8.65393	Infinity
	8.72_249.2313m/z	CSID390922	M-H	C16H30N2	35	0	-9.3539	85.0944	100 - 18.4 - 1.59	(4aR,5S,7R,8aR)-7-Methyl-5-[(2S)-2-piperidinylmethyl]decahydroquinoline	249.231	1	8.71562	Infinity
		CSID390996	2M-H	C8H15N	36.6	0	-9.28996	93.1794	100 - 9.19 - 0.375	g-Coniceine	249.231	1	8.71562	Infinity
	8.84_167.1434m/z	CSID181021	M-H2O-H	C11H22O2	38.9	0	-3.74323	98.6988	100 - 12.2 - 1.09	Arundic acid	167.143	1	8.83742	Infinity
		CSID30790802	M-H	C11H20O	38.8	0	-4.08878	98.9381	100 - 12.2 - 0.881	(2R)-1,2,7,7-Tetramethylbicyclo[2.2.1]heptan-2-ol	167.143	1	8.83742	Infinity
		CSID7888	M-H2O-H	C11H22O2	38.9	0	-3.74323	98.6988	100 - 12.2 - 1.09	Undecylic acid	167.143	1	8.83742	Infinity
	8.87_348.9392m/z	CSID7051	M+Cl	C10H13Cl2O3PS	30.1	0	-0.627204	51.4145	100 - 11.9 - 69.7 - 8.19 - 14 - 1.6 - 0.642	Dichlorfenthion	348.939	1	8.87267	Infinity
		CSID106719	M+Cl	C12H10Cl2N2O2	28.9	0	-7.67303	53.2865	100 - 13.9 - 65.2 - 8.98 - 11.1 - 1.48 - 0.137	4-(2,4-Dichlorobenzoyl)-2,5-dimethyl-1,2-dihydro-3H-pyrazol-3-one	318.979	1	8.96958	292.768
		CSID10921	2M-H	C7H5KO2	37.6	0	3.46422	92.0867	100 - 7.7 - 7.88 - 0.592	Potassium benzoate	318.979	1	8.96958	292.768
		CSID13426797	M+Cl	C12H10Cl2N2O2	28.9	0	-7.67303	53.2865	100 - 13.9 - 65.2 - 8.98 - 11.1 - 1.48 - 0.137	4-(2,4-dichlorobenzoyl)-1,3-dimethyl-5-hydroxypyrazole	318.979	1	8.96958	292.768
		CSID164733	2M-H	C6H5ClO3	34.3	0	3.08295	75.0169	100 - 6.66 - 32.8 - 2.17 - 0.259	5-Chloro-1,2,4-benzenetriol	318.979	1	8.96958	292.768
		CSID389805	2M-H	C6H5ClO3	34.3	0	3.08295	75.0169	100 - 6.66 - 32.8 - 2.17 - 0.259	6-Chloro-1,2,4-benzenetriol	318.979	1	8.96958	292.768
	8.99_219.1745m/z	CSID104826	M-H2O-H	C15H26O2	43.4	29.8	-3.95853	91.5923	100 - 16.6 - 1.7 - 0.13	2-[5-Methyl-5-(4-methyl-3-cyclohexen-1-yl)tetrahydro-2-furanyl]-2-propanol	219.174	1	8.98567	Infinity
		CSID13115338	M-H	C15H24O	43.5	30.7	-4.24004	91.9082	100 - 16.5 - 1.49	(+)-artemisinic alcohol	219.174	1	8.98567	Infinity
		CSID1379451	M-H	C15H24O	43.6	31.2	-4.24004	91.9082	100 - 16.5 - 1.49	(-)-beta-Caryophyllene epoxide	219.174	1	8.98567	Infinity
		CSID13835296	M-H	C15H24O	37.4	0	-4.24004	91.9082	100 - 16.5 - 1.49	Butylated hydroxytoluene	219.174	1	8.98567	Infinity
		CSID158847	M-H	C15H24O	43.2	29.2	-4.24004	91.9082	100 - 16.5 - 1.49	(2S,4R,4aS,6R)-6-Isopropenyl-4,4a-dimethyl-2,3,4,4a,5,6,7,8-octahydro-2-naphthalenol	219.174	1	8.98567	Infinity
		CSID159231	M-H2O-H	C15H26O2	43.5	30.3	-3.95853	91.5923	100 - 16.6 - 1.7 - 0.13	(1R,2S,3aR,4R,5S,7aR)-1-Isopropenyl-3a,4,5-trimethyloctahydro-1H-indene-2,5-diol	219.174	1	8.98567	Infinity
		CSID1688	M-H	C15H24O	37.4	0	-4.24004	91.9082	100 - 16.5 - 1.49	4-Nonylphenol	219.174	1	8.98567	Infinity
		CSID24846737	M-H	C15H24O	43.5	30.7	-4.24004	91.9082	100 - 16.5 - 1.49	(1R,2S,4R,8S)-2,6,7,7-Tetramethyltricyclo[6.2.1.0~1,5~]undec-5-en-4-ol	219.174	1	8.98567	Infinity
		CSID24846738	M-H	C15H24O	43.5	30.7	-4.24004	91.9082	100 - 16.5 - 1.49	(1R,2S,4S,8S)-2,6,7,7-Tetramethyltricyclo[6.2.1.0~1,5~]undec-5-en-4-ol	219.174	1	8.98567	Infinity
		CSID26332191	M-H	C15H24O	43.5	30.7	-4.24004	91.9082	100 - 16.5 - 1.49	(2R,5S,8S,10R)-2-Isopropenyl-6,10-dimethylspiro[4.5]dec-6-en-8-ol	219.174	1	8.98567	Infinity
		CSID26332515	M-H	C15H24O	43.5	30.7	-4.24004	91.9082	100 - 16.5 - 1.49	2-[(1R,3E,7E)-4,8-Dimethyl-3,7-cyclodecadien-1-yl]-2-propen-1-ol	219.174	1	8.98567	Infinity
		CSID26351558	M-H	C15H24O	43.6	31.2	-4.24004	91.9082	100 - 16.5 - 1.49	8-hydroxy-alpha-humulene	219.174	1	8.98567	Infinity
		CSID28296295	M-H2O-H	C15H26O2	43.4	29.8	-3.95853	91.5923	100 - 16.6 - 1.7 - 0.13	(3S,6S)-2,2,6-Trimethyl-6-[(1S)-4-methyl-3-cyclohexen-1-yl]tetrahydro-2H-pyran-3-ol	219.174	1	8.98567	Infinity
		CSID30771616	M-H	C15H24O	37.4	0	-4.24004	91.9082	100 - 16.5 - 1.49	(2Z)-5-(2,3-Dimethyltricyclo[2.2.1.0~2,6~]hept-3-yl)-2-methyl-2-penten-1-ol	219.174	1	8.98567	Infinity
		CSID30790910	M-H	C15H24O	43.2	29.2	-4.24004	91.9082	100 - 16.5 - 1.49	[(1R,3aR,5aS)-1,7,7-Trimethyl-1,2,3,3a,5a,6,7,8-octahydrocyclopenta[c]pentalen-4-yl]methanol	219.174	1	8.98567	Infinity
		CSID30791667	M-H2O-H	C15H26O2	43.5	30.4	-3.95853	91.5923	100 - 16.6 - 1.7 - 0.13	(4aR,7R,8aR)-4a-(Hydroxymethyl)-7-isopropyl-8a-methyloctahydro-1(2H)-naphthalenone	219.174	1	8.98567	Infinity
		CSID30791728	M-H	C15H24O	43.6	31.2	-4.24004	91.9082	100 - 16.5 - 1.49	(2R,4aS,7R,8aR)-7-Isopropenyl-4a-methyl-1-methylenedecahydro-2-naphthalenol	219.174	1	8.98567	Infinity
		CSID30791730	M-H	C15H24O	43.5	30.7	-4.24004	91.9082	100 - 16.5 - 1.49	(2R,4aS,7R)-7-Isopropenyl-1,4a-dimethyl-2,3,4,4a,5,6,7,8-octahydro-2-naphthalenol	219.174	1	8.98567	Infinity
		CSID390801	M-H2O-H	C15H26O2	43.5	30.3	-3.95853	91.5923	100 - 16.6 - 1.7 - 0.13	(1R,4aR,5S,9aS)-2,5,9,9-Tetramethyl-4,4a,5,6,7,8,9,9a-octahydro-1H-benzo[7]annulene-1,5-diol	219.174	1	8.98567	Infinity
		CSID390815	M-H2O-H	C15H26O2	43.5	30.4	-3.95853	91.5923	100 - 16.6 - 1.7 - 0.13	(1S,2R,5R,7S,8S)-2-Isopropyl-5,8-dimethyl-11-oxatricyclo[6.2.1.0~1,5~]undecan-7-ol	219.174	1	8.98567	Infinity
		CSID390816	M-H2O-H	C15H26O2	43.4	29.8	-3.95853	91.5923	100 - 16.6 - 1.7 - 0.13	(2S)-2-[(2R,8R,8aR)-8,8a-Dimethyl-1,2,3,5,6,7,8,8a-octahydro-2-naphthalenyl]-1,2-propanediol	219.174	1	8.98567	Infinity
		CSID4444210	M-H	C15H24O	37.4	0	-4.24004	91.9082	100 - 16.5 - 1.49	Farnesal	219.174	1	8.98567	Infinity
		CSID4444863	M-H	C15H24O	37.4	0	-4.24004	91.9082	100 - 16.5 - 1.49	(2Z)-5-(2,3-Dimethyltricyclo[2.2.1.0~2,6~]hept-3-yl)-2-methyl-2-penten-1-ol	219.174	1	8.98567	Infinity
		CSID4444864	M-H	C15H24O	43.6	31.2	-4.24004	91.9082	100 - 16.5 - 1.49	(2Z)-2-Methyl-5-(2-methyl-3-methylenebicyclo[2.2.1]hept-2-yl)-2-penten-1-ol	219.174	1	8.98567	Infinity
		CSID4477372	M-H	C15H24O	43.6	31.2	-4.24004	91.9082	100 - 16.5 - 1.49	(1R,3aS)-7-Isopropyl-1-methyl-4-methylene-1,2,3,3a,4,5,6,8a-octahydro-1-azulenol	219.174	1	8.98567	Infinity
		CSID4937930	M-H2O-H	C15H26O2	37.4	0	-3.95853	91.5923	100 - 16.6 - 1.7 - 0.13	(2S)-1,7,7-Trimethylbicyclo[2.2.1]hept-2-yl 3-methylbutanoate	219.174	1	8.98567	Infinity
		CSID60628	M-H	C15H24O	37.4	0	-4.24004	91.9082	100 - 16.5 - 1.49	2-Nonylphenol	219.174	1	8.98567	Infinity
		CSID9032322	M-H	C15H24O	43.5	30.7	-4.24004	91.9082	100 - 16.5 - 1.49	(2R)-2-[(1R,4R,4aS,8aS)-4,7-Dimethyl-1,2,3,4,4a,5,6,8a-octahydro-1-naphthalenyl]propanal	219.174	1	8.98567	Infinity
	9.06_259.2374m/z	CSID130	2M-H	C7H16NO+	38.3	0	-2.10925	93.9344	100 - 8.16 - 0.497	trimethyl-(4-oxobutyl)ammonium	259.237	1	9.05617	Infinity
		CSID194	2M-H	C5H14N4	38.1	0	3.99271	95.1692	100 - 7.03 - 0.215	agmatine	259.237	1	9.05617	Infinity
	9.07_330.1647m/z	CSID30791465	M-H2O-H	C20H27ClNO2	31	0	4.81596	60.4367	100 - 22.4 - 34.8 - 7.41 - 0.912	N-Isopropyl-3,4-dimethoxy-N-(3-phenylpropyl)aniline hydrochloride (1:1)	330.165	1	9.07378	Infinity
		CSID388668	M+FA-H	C13H23N3O4	35.8	3.28	-8.30858	84.9553	100 - 15.6 - 1.96 - 0.179	L-Leucylglycyl-L-proline	330.165	1	9.07378	Infinity
		CSID4735	M+Cl	C20H25NO	35.3	3.05	5.6987	79.9313	100 - 22.3 - 2.58 - 0.206	pridinol	330.165	1	9.07378	Infinity
		CSID64315	M-H	C20H25ClNO	31	0	5.0607	60.5915	100 - 22.3 - 34.5 - 7.34 - 0.837	LU3-010	330.165	1	9.07378	Infinity
		CSID64665	M-H	C20H25ClNO	31	0	5.0607	60.5915	100 - 22.3 - 34.5 - 7.34 - 0.837	1,1-Diphenyl-3-(1-piperidinyl)-1-propanol hydrochloride (1:1)	330.165	1	9.07378	Infinity
		CSID64815	M+Cl	C20H25NO	35.7	4.93	5.6987	79.9313	100 - 22.3 - 2.58 - 0.206	UNII:X96LS7MC5Z	330.165	1	9.07378	Infinity
		CSID9687	M+Cl	C20H25NO	34.7	0	5.6987	79.9313	100 - 22.3 - 2.58 - 0.206	normethadone	330.165	1	9.07378	Infinity
	9.08_193.1236m/z	CSID141211	M-H	C12H18O2	44.2	35.9	0.955008	86.468	100 - 13.3 - 1.22	(3S,3aS,7aR)-3-Butyl-3a,4,5,7a-tetrahydro-2-benzofuran-1(3H)-one	193.124	1	9.0826	12457.3
		CSID21106121	M-H	C12H18O2	40.9	19.1	0.955008	86.468	100 - 13.3 - 1.22	Hexylresorcinol	193.124	1	9.0826	12457.3
		CSID2341004	M-H	C12H18O2	40.9	19.1	0.955008	86.468	100 - 13.3 - 1.22	(3S,3aR)-3-Butyl-3a,4,5,6-tetrahydro-2-benzofuran-1(3H)-one	193.124	1	9.0826	12457.3
		CSID27298	M-H	C12H18O2	40.9	19.1	0.955008	86.468	100 - 13.3 - 1.22	4-(Hexyloxy)phenol	193.124	1	9.0826	12457.3
		CSID28290131	M+FA-H	C11H16	40.3	17.3	1.24283	85.9305	100 - 12.1 - 0.665	Ectocarpene	193.124	1	9.0826	12457.3
		CSID4444599	M-H2O-H	C12H20O3	52.5	77.1	0.82532	86.2998	100 - 13.3 - 1.43 - 0.112	{(1R,2S,3S)-3-Hydroxy-2-[(2Z)-2-penten-1-yl]cyclopentyl}acetic acid	193.124	1	9.0826	12457.3
		CSID4444610	M-H2O-H	C12H20O3	55.5	92.2	0.82532	86.2998	100 - 13.3 - 1.43 - 0.112	(6S,7E)-6-Hydroxy-10-propyl-3,4,5,6,9,10-hexahydro-2H-oxecin-2-one	193.124	1	9.0826	12457.3
		CSID4472314	M-H2O-H	C12H20O3	43.4	31.6	0.82532	86.2998	100 - 13.3 - 1.43 - 0.112	Traumatin	193.124	1	9.0826	12457.3
		CSID7827712	M-H2O-H	C12H20O3	46.6	47.5	0.82532	86.2998	100 - 13.3 - 1.43 - 0.112	(9Z)-12-Oxo-9-dodecenoic acid	193.124	1	9.0826	12457.3
	9.09_194.0824m/z	CSID106440	M-H2O-H	C10H15NO4	39.3	0	0.683618	97.2392	100 - 11.5 - 1.42 - 0.113	N-(3-Oxohexanoyl)homoserine lactone	194.082	1	9.0914	Infinity
		CSID184751	M-H	C10H13NO3	39.3	0	0.794461	97.4628	100 - 11.4 - 1.21	UNII:I38CB53794	194.082	1	9.0914	Infinity
		CSID19566	M-H	C10H13NO3	39.3	0	0.794461	97.4628	100 - 11.4 - 1.21	buramate	194.082	1	9.0914	Infinity
		CSID20085	M-H	C10H13NO3	39.3	0	0.794461	97.4628	100 - 11.4 - 1.21	Damascenine	194.082	1	9.0914	Infinity
		CSID2026	M-H	C10H13NO3	39.3	0	0.794461	97.4628	100 - 11.4 - 1.21	a-MMT	194.082	1	9.0914	Infinity
		CSID21111787	M-H	C10H13NO3	39.3	0	0.794461	97.4628	100 - 11.4 - 1.21	HOMO-L-Tyrosine HBr	194.082	1	9.0914	Infinity
		CSID390103	M-H	C10H13NO3	39.3	0	0.794461	97.4628	100 - 11.4 - 1.21	Metirosine	194.082	1	9.0914	Infinity
		CSID4592	M-H2O-H	C11H11N5	38.4	0	-5.54347	98.5985	100 - 13.9 - 0.891	Phenazopyridine	194.082	1	9.0914	Infinity
		CSID5036201	M-H2O-H	C10H15NO4	39.3	0	0.683618	97.2392	100 - 11.5 - 1.42 - 0.113	(3S,4R)-3-(Carboxymethyl)-4-isopropenyl-L-proline	194.082	1	9.0914	Infinity
		CSID56062	M+FA-H	C9H11NO	39.1	0	1.03089	96.882	100 - 10.3 - 0.679	S-(-)-Cathinone	194.082	1	9.0914	Infinity
		CSID56076	M-H2O-H	C11H11N5	38.4	0	-5.54347	98.5985	100 - 13.9 - 0.891	MEIQX	194.082	1	9.0914	Infinity
		CSID63818	M-H	C10H13NO3	39.3	0	0.794461	97.4628	100 - 11.4 - 1.21	Methyl tyrosinate	194.082	1	9.0914	Infinity
		CSID7884273	M+FA-H	C9H11NO	39.1	0	1.03089	96.882	100 - 10.3 - 0.679	(1E)-N-Hydroxy-3-phenyl-1-propanimine	194.082	1	9.0914	Infinity
		CSID9837	M-H2O-H	C10H15NO4	39.3	0	0.683618	97.2392	100 - 11.5 - 1.42 - 0.113	(−)-(alpha)-Kainic Acid	194.082	1	9.0914	Infinity
	9.13_281.2106m/z	CSID213141	M-H	C17H30O3	37.2	22.2	-5.71225	70.1846	100 - 18.8 - 2.29 - 0.209	Methyl 11-(6-oxabicyclo[3.1.0]hex-2-yl)undecanoate	281.211	1	9.12665	1007.5
		CSID9097795	M+FA-H	C16H28O	32.4	0	-6.89802	69.7831	100 - 17.7 - 1.67 - 0.112	(10E,12Z)-10,12-Hexadecadienal	281.211	1	9.12665	1007.5
	9.17_253.0535m/z	CSID46393	M-H2O-H	C15H12ClN2O	34.6	0	-0.999115	74.0275	100 - 17.1 - 33.5 - 5.58 - 0.511	2-(1H-Imidazol-1-yl)-1-(2-naphthyl)ethanone hydrochloride (1:1)	253.054	1	9.16917	Infinity
		CSID61900	M+FA-H	C8H14Cl2N2	29	0	9.29174	55.3402	100 - 9.54 - 64.3 - 6.11 - 10.5 - 0.981	Betahistine Dihydrochloride	253.054	1	9.16917	Infinity
	9.17_269.0839m/z	CSID141259	M+FA-H	C15H12O2	36.6	0	8.80224	92.8382	100 - 16.4 - 1.67 - 0.128	iso-Flavanone	269.084	1	9.16917	Infinity
		CSID15537041	M+FA-H	C15H12O2	47.6	55	8.80224	92.8382	100 - 16.4 - 1.67 - 0.128	1-Methoxy-2-anthrol	269.084	1	9.16917	Infinity
		CSID23551	M-H2O-H	C16H17ClN2O	44.7	56.3	-4.14634	72.1616	100 - 18.3 - 33.7 - 5.96 - 0.575	Tetrazepam	269.084	1	9.16917	Infinity
		CSID28639081	M-H2O-H	C16H16O5	48.3	56.1	6.87063	93.1213	100 - 17.7 - 2.5 - 0.257	(3R,4R)-3-(2-Hydroxy-4-methoxyphenyl)-4,7-chromanediol	269.084	1	9.16917	Infinity
		CSID298082	M-H	C16H14O4	48.2	55.8	7.30773	93.2603	100 - 17.6 - 2.28 - 0.22	(-)-medicarpin	269.084	1	9.16917	Infinity
		CSID388723	M+FA-H	C15H12O2	36.6	0	8.80224	92.8382	100 - 16.4 - 1.67 - 0.128	(2S)-2-Phenyl-2,3-dihydro-4H-chromen-4-one	269.084	1	9.16917	Infinity
		CSID3901	M-H	C16H15ClN2	44.6	55.9	-4.44389	72.2774	100 - 18.2 - 33.5 - 5.9 - 0.503	Medazepam	269.084	1	9.16917	Infinity
		CSID390527	M-H	C16H14O4	48.2	55.8	7.30773	93.2603	100 - 17.6 - 2.28 - 0.22	3-Methoxy-4-(6-methoxy-1-benzofuran-2-yl)phenol	269.084	1	9.16917	Infinity
		CSID390738	M-H2O-H	C16H16O5	48.3	56.1	6.87063	93.1213	100 - 17.7 - 2.5 - 0.257	1-(2,6-Dihydroxy-4-methoxyphenyl)-3-(4-hydroxyphenyl)-1-propanone	269.084	1	9.16917	Infinity
		CSID390946	M-H	C16H14O4	48.2	55.9	7.30773	93.2603	100 - 17.6 - 2.28 - 0.22	(2S)-5,7-Dihydroxy-6-methyl-2-phenyl-2,3-dihydro-4H-chromen-4-one	269.084	1	9.16917	Infinity
		CSID391929	M-H2O-H	C16H16O5	48.3	56.2	6.87063	93.1213	100 - 17.7 - 2.5 - 0.257	[(1R,3S)-9-Hydroxy-1-methyl-10-oxo-3,4,5,10-tetrahydro-1H-benzo[g]isochromen-3-yl]acetic acid	269.084	1	9.16917	Infinity
		CSID420739	M-H2O-H	C16H16O5	48.3	56.2	6.87063	93.1213	100 - 17.7 - 2.5 - 0.257	Shikonin	269.084	1	9.16917	Infinity
		CSID4445524	M+FA-H	C15H12O2	36.6	0	8.80224	92.8382	100 - 16.4 - 1.67 - 0.128	4-Hydroxychalcone	269.084	1	9.16917	Infinity
		CSID4445525	M+FA-H	C15H12O2	36.6	0	8.80224	92.8382	100 - 16.4 - 1.67 - 0.128	4'-Hydroxychalcone	269.084	1	9.16917	Infinity
		CSID4477932	M-H	C16H14O4	48.2	55.8	7.30773	93.2603	100 - 17.6 - 2.28 - 0.22	(2E)-1-(4-Hydroxy-2-methoxyphenyl)-3-(4-hydroxyphenyl)-2-propen-1-one	269.084	1	9.16917	Infinity
		CSID553827	M+FA-H	C15H12O2	36.6	0	8.80224	92.8382	100 - 16.4 - 1.67 - 0.128	2′-Hydroxychalcone	269.084	1	9.16917	Infinity
		CSID61393	M-H	C16H14O4	48.2	55.9	7.30773	93.2603	100 - 17.6 - 2.28 - 0.22	Isoimperatorin	269.084	1	9.16917	Infinity
		CSID62708	M-H	C16H14O4	48.2	55.9	7.30773	93.2603	100 - 17.6 - 2.28 - 0.22	allo-Imperatorin	269.084	1	9.16917	Infinity
		CSID65430	M-H2O-H	C16H16O5	48.3	56.2	6.87063	93.1213	100 - 17.7 - 2.5 - 0.257	(-)-Alkannin	269.084	1	9.16917	Infinity
		CSID65860	M-H	C16H14O4	48.2	55.8	7.30773	93.2603	100 - 17.6 - 2.28 - 0.22	(+)-medicarpin	269.084	1	9.16917	Infinity
		CSID65961	M-H	C16H14O4	48.2	55.8	7.30773	93.2603	100 - 17.6 - 2.28 - 0.22	Pinocembrin-7-methyl ether	269.084	1	9.16917	Infinity
		CSID9797	M-H	C16H14O4	48.2	55.9	7.30773	93.2603	100 - 17.6 - 2.28 - 0.22	Imperatorin	269.084	1	9.16917	Infinity
		CSID9833	M+FA-H	C15H12O2	36.6	0	8.80224	92.8382	100 - 16.4 - 1.67 - 0.128	FLAVANONE	269.084	1	9.16917	Infinity
	9.21_183.1381m/z	CSID10771160	M-H	C11H20O2	50.6	70.7	-5.21473	88.22	100 - 12.2 - 1.09	10-Undecenoic acid	183.138	1	9.21322	Infinity
		CSID390274	M-H	C11H20O2	41.2	23.6	-5.21473	88.22	100 - 12.2 - 1.09	gamma-Undecalactone	183.138	1	9.21322	Infinity
		CSID67001	M-H	C11H20O2	54.6	90.9	-5.21473	88.22	100 - 12.2 - 1.09	Oxacyclododecan-2-one	183.138	1	9.21322	Infinity
		CSID7354	M-H	C11H20O2	41.2	23.6	-5.21473	88.22	100 - 12.2 - 1.09	2-Ethylhexyl acrylate	183.138	1	9.21322	Infinity
		CSID7490	M-H	C11H20O2	50.6	70.7	-5.21473	88.22	100 - 12.2 - 1.09	UNII:7B1MY2BRDK	183.138	1	9.21322	Infinity
	9.22_333.1252m/z	CSID10128472	M+Cl	C19H22O3	37.5	0.39	-3.68274	91.5375	100 - 20.9 - 2.69 - 0.259	UNII:2O436BJQ6T	333.125	1	9.22203	Infinity
		CSID118321	M-H2O-H	C17H24N2O4S	35.9	0	-7.54124	87.9052	100 - 20.3 - 7.31 - 1.17 - 0.164	N-(Sulfanylacetyl)-L-phenylalanyl-L-leucine	333.125	1	9.22203	Infinity
		CSID30791883	M-H2O-H	C20H20N2O4	37.4	0	2.0798	89.7106	100 - 22.7 - 3.29 - 0.357	(Z)-1-(3,4-Dimethoxyphenyl)-N-(6,7-dimethoxy-4-quinolinyl)methanimine	333.125	1	9.22203	Infinity
		CSID391059	M+Cl	C19H22O3	37.4	0	-3.68274	91.5375	100 - 20.9 - 2.69 - 0.259	2-(2-Hydroxy-3-methyl-3-buten-1-yl)-5-(2-phenylethyl)-1,3-benzenediol	333.125	1	9.22203	Infinity
		CSID4444768	M+Cl	C19H22O3	37.4	0	-3.68274	91.5375	100 - 20.9 - 2.69 - 0.259	ostruthin	333.125	1	9.22203	Infinity
		CSID90781	M+FA-H	C19H16N2O	37.7	0	2.56969	91.3715	100 - 21.5 - 2.4 - 0.186	Difenpiramide	333.125	1	9.22203	Infinity
		CSID9720480	M-H2O-H	C18H25O5P	37.8	0	-2.60012	92.0537	100 - 19.9 - 2.91 - 0.317	(17beta)-17-Hydroxyestra-1,3,5(10)-trien-3-yl dihydrogen phosphate	333.125	1	9.22203	Infinity
	9.28_247.1694m/z	CSID390812	M+FA-H	C15H22	35.1	0	-4.74304	81.1106	100 - 16.5 - 1.27	1-Methyl-4-[(2R)-6-methyl-5-hepten-2-yl]benzene	247.169	1	9.28372	Infinity
		CSID390830	M-H2O-H	C16H26O3	35.4	0	-3.63247	81.4035	100 - 17.7 - 2.09 - 0.186	Juvabione	247.169	1	9.28372	Infinity
		CSID4444315	M-H2O-H	C16H26O3	35.4	0	-3.63247	81.4035	100 - 17.7 - 2.09 - 0.186	(2E,6E)-9-[(2R,3R)-3-Ethyl-3-methyl-2-oxiranyl]-3,7-dimethyl-2,6-nonadienoic acid	247.169	1	9.28372	Infinity
		CSID4444856	M-H2O-H	C16H26O3	35.4	0	-3.63247	81.4035	100 - 17.7 - 2.09 - 0.186	Methyl (2E,6E)-(10R)-10,11-epoxy-3,7,11-trimethyl-2,6-dodecadienoate	247.169	1	9.28372	Infinity
		CSID4573569	M-H2O-H	C16H26O3	35.4	0	-3.63247	81.4035	100 - 17.7 - 2.09 - 0.186	(2E,6E)-9-[(2R,3S)-3-Ethyl-3-methyl-2-oxiranyl]-3,7-dimethyl-2,6-nonadienoic acid	247.169	1	9.28372	Infinity
	9.32_221.1535m/z	CSID30791726	M-H	C14H22O2	33.1	0	-5.61705	72.015	100 - 15.5 - 1.53 - 0.113	(1R,4R,6S,10S)-4,12,12-Trimethyl-5-oxatricyclo[8.2.0.0~4,6~]dodecan-9-one	221.153	1	9.31742	1179.2
		CSID30791727	M-H	C14H22O2	33.1	0	-5.61705	72.015	100 - 15.5 - 1.53 - 0.113	(1S,5S,9R)-5-Hydroxy-10,10-dimethyl-6-methylenebicyclo[7.2.0]undecan-2-one	221.153	1	9.31742	1179.2
		CSID753	2M-H	C5H9N3	31.7	0	6.54083	65.7808	100 - 6.61 - 0.187	Histamine	221.153	1	9.31742	1179.2
		CSID97166	M-H	C14H22O2	33.1	0	-5.61705	72.015	100 - 15.5 - 1.53 - 0.113	(1S,2R,3R,7R)-7-Isopropenyl-1-methyl-1,2,3,4,5,6,7,8-octahydro-2,3-naphthalenediol	221.153	1	9.31742	1179.2
	9.36_320.2501m/z	CSID8423	M-H2O-H	C21H38ClN	31.9	0	-3.96078	64.2166	100 - 23.5 - 34.6 - 7.7 - 0.854	benzododecinium chloride	320.25	1	9.36147	Infinity
	9.41_433.1675m/z	CSID13079	2M-H	C10H15ClNO2	33.7	0	2.00528	70.9805	100 - 11.4 - 33 - 3.72 - 0.324	Efortil	433.168	1	9.41433	Infinity
		CSID23343272	M-H	C24H23FN4O3	37.7	0	-1.43804	90.4635	100 - 27.8 - 4.34 - 0.49	Olaparib	433.168	1	9.41433	Infinity
		CSID30790853	M-H2O-H	C23H32O7S	36.6	0	-3.32533	87.1354	100 - 26.3 - 9.28 - 1.8 - 0.299	(1S)-1,5-Anhydro-1-[5-(4-ethoxybenzyl)-2-methoxy-4-methylphenyl]-1-thio-D-glucitol hydrate (1:1)	433.168	1	9.41433	Infinity
		CSID30791244	M-H2O-H	C27H24N4O3	37.2	0	1.12858	87.5919	100 - 31.1 - 5.28 - 0.642	(3R,4R,6S)-3-Hydroxy-2-methyl-4-(methylamino)-29-oxa-1,7,17-triazaoctacyclo[12.12.2.1~2,6~.0~7,28~.0~8,13~.0~15,19~.0~20,27~.0~21,26~]nonacosa-8,10,12,14,19,21,23,25,27-nonaen-16-one	433.168	1	9.41433	Infinity
		CSID30791477	2M-H	C10H15ClNO2	33.7	0	2.00528	70.9805	100 - 11.4 - 33 - 3.72 - 0.324	4-[(2R)-1-Hydroxy-2-(methylamino)propyl]phenol hydrochloride (1:1)	433.168	1	9.41433	Infinity
		CSID4444496	M-H2O-H	C27H24N4O3	37.2	0	1.12858	87.5919	100 - 31.1 - 5.28 - 0.642	(2R,3S,4S)-3-Hydroxy-2-methyl-4-(methylamino)-29-oxa-1,7,17-triazaoctacyclo[12.12.2.1~2,6~.0~7,28~.0~8,13~.0~15,19~.0~20,27~.0~21,26~]nonacosa-8,10,12,14,19,21,23,25,27-nonaen-16-one	433.168	1	9.41433	Infinity
		CSID4895518	M+FA-H	C25H25ClN2	33	0	-3.38166	68.779	100 - 28.1 - 35.7 - 9.3 - 1.23 - 0.106	Pinacyanol Chloride	433.168	1	9.41433	Infinity
	9.41_435.1650m/z	CSID4444787	M+FA-H	C21H26O7	38	0	-2.70202	93.2081	100 - 23.3 - 4.03 - 0.517	(1aR,3S,4Z,5aR,8aR,9R,10aR)-3-Acetoxy-4,10a-dimethyl-8-methylene-7-oxo-1a,2,3,5a,7,8,8a,9,10,10a-decahydrooxireno[5,6]cyclodeca[1,2-b]furan-9-yl methacrylate	435.165	1	9.41433	Infinity
		CSID5293454	M+FA-H	C20H21F3N4O	38.8	0	0.11472	94.2384	100 - 23.4 - 2.82 - 0.234	Flibanserin	435.165	1	9.41433	Infinity
	9.43_199.1698m/z	CSID126	2M-H	C6H12O	38.4	0	-2.83943	95.4226	100 - 6.67 - 0.393	4-Methylpentanal	199.17	1	9.43197	3.79488
		CSID21105914	2M-H	C6H12O	38.4	0	-2.83943	95.4226	100 - 6.67 - 0.393	(3Z)-Hex-3-en-1-ol	199.17	1	9.43197	3.79488
		CSID3756	M-H	C12H24O2	38.8	0	-2.83943	97.2323	100 - 13.3 - 1.23	Lauric acid	199.17	1	9.43197	3.79488
		CSID4444178	2M-H	C6H12O	38.4	0	-2.83943	95.4226	100 - 6.67 - 0.393	(2E)-2-Ethyl-2-buten-1-ol	199.17	1	9.43197	3.79488
		CSID7621	2M-H	C6H12O	38.4	0	-2.83943	95.4226	100 - 6.67 - 0.393	4-Methylpentan-2-one	199.17	1	9.43197	3.79488
		CSID7678	2M-H	C6H12O	38.4	0	-2.83943	95.4226	100 - 6.67 - 0.393	Cyclohexanol	199.17	1	9.43197	3.79488
	9.48_225.1845m/z	CSID4444564	M-H	C14H26O2	38	0	-6.44626	97.1128	100 - 15.5 - 1.53 - 0.114	Myristoleic acid	225.185	1	9.48328	Infinity
		CSID571073	M-H2O-H	C14H28O3	38	0	-5.94754	96.8574	100 - 15.6 - 1.75 - 0.147	(2S)-2-Hydroxytetradecanoic acid	225.185	1	9.48328	Infinity
Level 3	5.49_170.9970m/z	CSID39327	M+Cl	C6H4N2O2	39	0	1.95915	97.3903	100 - 7.34 - 0.644	eniluracil	170.997	1	5.4863	Infinity
		CSID6252	M+FA-H	C2H6O4S	38.5	0	0.539114	93.2292	100 - 3.19 - 5.38 - 0.134	dimethylsulfate	170.997	1	5.4863	Infinity
		CSID7578	M+FA-H	C2H6O4S	38.5	0	0.539114	93.2292	100 - 3.19 - 5.38 - 0.134	Isethionic acid	170.997	1	5.4863	Infinity
	5.58_170.9968m/z	CSID39327	M+Cl	C6H4N2O2	39.2	0	0.782572	96.9444	100 - 7.34 - 0.644	eniluracil	170.997	1	5.58168	Infinity
		CSID6252	M+FA-H	C2H6O4S	38.5	0	-0.73111	93.6366	100 - 3.19 - 5.38 - 0.134	dimethylsulfate	170.997	1	5.58168	Infinity
		CSID7578	M+FA-H	C2H6O4S	38.5	0	-0.73111	93.6366	100 - 3.19 - 5.38 - 0.134	Isethionic acid	170.997	1	5.58168	Infinity
	9.22_399.3665m/z	CSID10160745	M-H	C28H48O	35.8	0	8.12922	87.8518	100 - 30.9 - 4.81 - 0.504	(3beta,24R)-Ergost-4-en-3-ol	399.366	1	9.22203	Infinity
		CSID141024	M-H	C28H48O	35.8	0	8.12922	87.8518	100 - 30.9 - 4.81 - 0.504	4alpha-Methyl-5alpha-cholesta-7-en-3beta-ol	399.366	1	9.22203	Infinity
		CSID151215	M-H	C28H48O	35.8	0	8.12922	87.8518	100 - 30.9 - 4.81 - 0.504	Campesterol	399.366	1	9.22203	Infinity
		CSID30791970	M-H2O-H	C28H50O2	35.8	0	7.79286	87.6254	100 - 30.9 - 5.03 - 0.571	(3alpha,5alpha,14xi,22S,24R)-Ergostane-3,22-diol	399.366	1	9.22203	Infinity
		CSID30792023	M-H2O-H	C28H50O2	35.8	0	7.79286	87.6254	100 - 30.9 - 5.03 - 0.571	(3beta,5alpha,14xi,22S,24R)-Ergostane-3,22-diol	399.366	1	9.22203	Infinity
		CSID30792033	M-H2O-H	C28H50O2	36.5	3.53	7.79286	87.6254	100 - 30.9 - 5.03 - 0.571	(3beta,5alpha,6alpha,14xi,24R)-Ergostane-3,6-diol	399.366	1	9.22203	Infinity
		CSID30792035	M-H	C28H48O	35.8	0	8.12922	87.8518	100 - 30.9 - 4.81 - 0.504	(5alpha,14xi,24R)-Ergostan-3-one	399.366	1	9.22203	Infinity
		CSID389461	M-H	C28H48O	35.8	0	8.12922	87.8518	100 - 30.9 - 4.81 - 0.504	(3beta,4alpha)-4-Methylcholest-8-en-3-ol	399.366	1	9.22203	Infinity
		CSID389462	M-H	C28H48O	35.8	0	8.12922	87.8518	100 - 30.9 - 4.81 - 0.504	(3beta,4alpha,9xi,14xi,17xi,20xi)-4-Methylcholest-7-en-3-ol	399.366	1	9.22203	Infinity
		CSID390410	M-H	C28H48O	35.8	0	8.12922	87.8518	100 - 30.9 - 4.81 - 0.504	(3beta,5alpha,9beta)-14-Methyl-9,19-cyclocholestan-3-ol	399.366	1	9.22203	Infinity
		CSID4446750	M-H	C28H48O	35.8	0	8.12922	87.8518	100 - 30.9 - 4.81 - 0.504	a-Ergostenol	399.366	1	9.22203	Infinity
	9.30_457.4202m/z	CSID28184686	M-H2O-H	C35H56	36.3	0	-0.356227	81.742	100 - 38.5 - 7.21 - 0.874	1-Methyl-4-[(2R,5E,9E,13E,17E)-6,10,14,18,22-pentamethyl-5,9,13,17,21-tricosapentaen-2-yl]-1,4-cyclohexadiene	457.42	1	9.30133	Infinity
		CSID390213	M+Cl	C29H58O	36.3	0	4.80262	86.9422	100 - 32.1 - 5.18 - 0.562	10-Nonacosanone	457.42	1	9.30133	Infinity
	9.33_339.3971m/z	CSID7890	2M-H	C12H26	35.9	0	-7.47262	87.6507	100 - 13.3 - 0.811	Dodecane	339.397	1	9.32623	Infinity
	9.34_383.3692m/z	CSID30792034	M-H2O-H	C28H50O	37.5	0	2.18611	90.2734	100 - 30.9 - 4.81 - 0.506	(3beta,5alpha,14xi,24R)-Ergostan-3-ol	383.369	1	9.33503	129732
		CSID4446734	M-H2O-H	C28H50O	37.5	0	2.18611	90.2734	100 - 30.9 - 4.81 - 0.506	(3b,5a)-Ergostan-3-ol	383.369	1	9.33503	129732
